# Multi-signal regulation of the GSK-3β homolog Rim11 governs meiosis entry in yeast

**DOI:** 10.1101/2023.09.21.558844

**Authors:** Johanna Kociemba, Andreas Christ Sølvsten Jørgensen, Nika Tadic, Anthony Harris, Theodora Sideri, Wei Yee Chan, Fairouz Ibrahim, Elcin Unal, Mark Skehel, Vahid Shahrezaei, Orlando Arguello-Miranda, Folkert J. van Werven

## Abstract

Starvation of budding yeast diploid cells induces the cell-fate program that drives meiosis and spore formation. Transcription activation of early meiotic genes (EMGs) requires the transcription activator Ime1, its DNA-binding partner Ume6, and GSK-3β kinase Rim11. Phosphorylation of Ume6 by Rim11 is key for EMG activation. We report that Rim11 integrates multiple input signals to control Ume6 phosphorylation and EMG transcription. Under nutrient-rich conditions PKA represses Rim11 to low levels while TORC1 keeps Rim11 localized to the cytoplasm. Inhibiting PKA and TORC1 induces Rim11 expression and nuclear localization. Remarkably, nuclear Rim11 is required, but not sufficient, for Rim11-dependent Ume6 phosphorylation. Additionally, Ime1 is an essential anchor protein for phosphorylating Ume6. Subsequently, Ume6-Ime1 coactivator complexes form that drive EMG transcription. Our results demonstrate how varied signalling inputs (PKA/TORC1/Ime1) integrated by Rim11 determine EMG expression and entry into meiosis. We propose that the signalling-regulatory network described here generates robustness in cell-fate control.
