## Supplementary material for "Multi-signal regulation of the GSK-3β homolog Rim11 governs meiosis entry in yeast": Table S2

### Sheet: Sheet1
Table S2. Genotypes of used
FW1511	MATa, ho::LYS2, lys2, ura3, leu2::hisG, his3::hisG, trp1::hisG
	MATalpha, ho::LYS2, lys2, ura3, leu2::hisG, his3::hisG, trp1::hisG
FW 1208	MATa, ho::LYS2, ura3, leu2::hisG, his3::hisG, trp1::hisG, UME6-3V5-HIS3
	MATalpha, ho::LYS2, ura3, leu2::hisG, his3::hisG, trp1::hisG, UME6-3V5-HIS3
FW10033	MATa, ho::LYS2, ura3, leu2::hisG, his3::hisG, trp1::hisG, UME6-3V5-HIS3, rim11::NATMX6
	MATalpha, ho::LYS2, ura3, leu2::hisG, his3::hisG, trp1::hisG, UME6-3V5-HIS3, rim11::NATMX6
FW10297	MATa, ho::LYS2, lys2, ura3, leu2::hisG, his3::hisG, trp1::hisG, RIM11-mNeonGreen-NATMX, HTB1-mCherry-HISMX6
	MATalpha, ho::LYS2, lys2, ura3, leu2::hisG, his3::hisG, trp1::hisG, RIM11-mNeonGreen-NATMX, HTB1-mCherry-HISMX6
FW7794	MATa, ho::LYS2, lys2, ura3, leu2::hisG, his3::hisG, trp1::hisG, HTB1-mCherry-HISMX6
	MATalpha, ho::LYS2, lys2, ura3, leu2::hisG, his3::hisG, trp1::hisG, HTB1-mCherry-HISMX6
FW11124	MATa, ho::LYS2, lys2, ura3, leu2::hisG, his3::hisG, trp1::hisG, RIM11-FRB-GFP-KANMX6, HTB1-mCherry-HISMX6, fpr1::KANMX4, RPL13A-2xFKBP12-TRP1
	MATalpha, ho::LYS2, lys2, ura3, leu2::hisG, his3::hisG, trp1::hisG, RIM11-FRB-GFP-KANMX6, HTB1-mCherry-HISMX6, fpr1::KANMX4, RPL13A-2xFKBP12-TRP1
FW11126	MATa, ho::LYS2, lys2, ura3, leu2::hisG, his3::hisG, trp1::hisG, RIM11-mNeonGreen-NATMX, HTB1-mCherry-HISMX6, fpr1::KANMX4, RPL13A-2xFKBP12-TRP1
	MATalpha, ho::LYS2, lys2, ura3, leu2::hisG, his3::hisG, trp1::hisG, RIM11-mNeonGreen-NATMX, HTB1-mCherry-HISMX6, fpr1::KANMX4, RPL13A-2xFKBP12-TRP1
FW11371	MATa, ho::LYS2, lys2, ura3, leu2::hisG, his3::hisG, trp1::hisG, RIM11-FRB-GFP-KANMX6, HTB1-mCherry-HISMX6, fpr1::KANMX4, RPL13A-2xFKBP12-TRP1, UME6-3V5-HIS3
	MATalpha, ho::LYS2, lys2, ura3, leu2::hisG, his3::hisG, trp1::hisG, RIM11-FRB-GFP-KANMX6, HTB1-mCherry-HISMX6, fpr1::KANMX4, RPL13A-2xFKBP12-TRP1, UME6-3V5-HIS3
FW10923	MATa, ho::LYS2, ura3, leu2::hisG, his3::hisG, trp1::hisG, NAT-pCUP1-RIM11, UME6-3V5-HIS3
	MATalpha, ho::LYS2, ura3, leu2::hisG, his3::hisG, trp1::hisG, NAT-pCUP1-RIM11, UME6-3V5-HIS3
FW11395	MATa, ho::LYS2, ura3, leu2::hisG, his3::hisG, trp1::hisG, leu2::pRIM11-RIM11-mNeonGreen::LEU2, rim11::NATMX6, UME6-3V5-HIS3
	MATalpha, ho::LYS2, ura3, leu2::hisG, his3::hisG, trp1::hisG, leu2::pRIM11-RIM11-mNeonGreen::LEU2, rim11::NATMX6, UME6-3V5-HIS3
FW11394	MATa, ho::LYS2, ura3, leu2::hisG, his3::hisG, trp1::hisG, leu2::RIM11-NLS-RIM11-mNeonGreen::LEU2, rim11::NATMX6, KANMX6-pCUP1-RIM11, UME6-3V5-HIS3
	MATalpha, ho::LYS2, ura3, leu2::hisG, his3::hisG, trp1::hisG, leu2::RIM11-NLS-RIM11-mNeonGreen::LEU2, rim11::NATMX6, KANMX6-pCUP1-RIM11, UME6-3V5-HIS3
FW10483	MATa, ho::LYS2, lys2, ura3, leu2::hisG, his3::hisG, trp1::hisG, tpk1::TPK1-M164G, tpk2::KANMX6, tpk3::TRP1, RIM11-mNeonGreen-NATMX, HTB1-mCherry-HISMX6
	MATalpha, ho::LYS2, lys2, ura3, leu2::hisG, his3::hisG, trp1::hisG, tpk1::TPK1-M164G, tpk2::KANMX6, tpk3::TRP1, RIM11-mNeonGreen-NATMX, HTB1-mCherry-HISMX6
FW11206	MATa, ho::LYS2, ura3, leu2::hisG, his3::hisG, trp1::hisG, leu2::pCUP-NLS-RIM11-mNG::LEU2::LEU2::KANMX, rim11::NATMX6, HTB1-mCherry-HISMX6
	MATalpha, ho::LYS2, ura3, leu2::hisG, his3::hisG, trp1::hisG, leu2::pCUP-NLS-RIM11-mNG::LEU2::LEU2::KANMX, rim11::NATMX6, HTB1-mCherry-HISMX6
FW10776	MATa, ho::LYS2, ura3, leu2::hisG, his3::hisG, trp1::hisG, leu2::pRIM11-RIM11-mNeonGreen::LEU2, rim11::NATMX6, HTB1-mCherry-HISMX6
	MATalpha, ho::LYS2, ura3, leu2::hisG, his3::hisG, trp1::hisG, leu2::pRIM11-RIM11-mNeonGreen::LEU2, rim11::NATMX6, HTB1-mCherry-HISMX6
FW10778	MATa, ho::LYS2, ura3, leu2::hisG, his3::hisG, trp1::hisG, leu2::pRIM11-RIM11-S5A S8A S12A-mNeonGreen::LEU2, rim11::NATMX6, HTB1-mCherry-HISMX6
	MATalpha, ho::LYS2, ura3, leu2::hisG, his3::hisG, trp1::hisG, leu2::pRIM11-RIM11-S5A S8A S12A-mNeonGreen::LEU2, rim11::NATMX6, HTB1-mCherry-HISMX6
FW10716	MATa, ho::LYS2, lys2, ura3, leu2::hisG, his3::hisG, trp1::hisG, RIM11-mNeonGreen-NATMX, HTB1-mCherry-HISMX6, pmd1::KANMX6
	MATalpha, ho::LYS2, lys2, ura3, leu2::hisG, his3::hisG, trp1::hisG, RIM11-mNeonGreen-NATMX, HTB1-mCherry-HISMX6, pmd1::KANMX6
FW10718	MATa, ho::LYS2, lys2, ura3, leu2::hisG, his3::hisG, trp1::hisG, RIM11-mNeonGreen-NATMX, HTB1-mCherry-HISMX6, mds3::KANMX6
	MATalpha, ho::LYS2, lys2, ura3, leu2::hisG, his3::hisG, trp1::hisG, RIM11-mNeonGreen-NATMX, HTB1-mCherry-HISMX6, mds3::KANMX6
FW10762	MATa, ho::LYS2, lys2, ura3, leu2::hisG, his3::hisG, trp1::hisG, RIM11-mNeonGreen-NATMX, HTB1-mCherry-HISMX6, pmd1::KANMX6, mds3::KANMX6
	MATalpha, ho::LYS2, lys2, ura3, leu2::hisG, his3::hisG, trp1::hisG, RIM11-mNeonGreen-NATMX, HTB1-mCherry-HISMX6, pmd1::KANMX6, mds3::KANMX6
FW11251	MATa, ho::LYS2, ura3, leu2::hisG, his3::hisG, trp1::hisG, mds3::KANMX6, UME6-3V5-HIS3
	MATalpha, ho::LYS2, ura3, leu2::hisG, his3::hisG, trp1::hisG, mds3::KANMX6, UME6-3V5-HIS3
FW10983	MATa, ho::LYS2, ura3, leu2::hisG, his3::hisG, trp1::hisG, leu2::pRIM11-RIM11-Y199F-mNeonGreen::LEU2, rim11::NATMX6, HTB1-mCherry-HISMX6
	MATalpha, ho::LYS2, ura3, leu2::hisG, his3::hisG, trp1::hisG, leu2::pRIM11-RIM11-Y199F-mNeonGreen::LEU2, rim11::NATMX6, HTB1-mCherry-HISMX6
FW10918	MATa, ho::LYS2, lys2, ura3, leu2::hisG, his3::hisG, trp1::hisG, RIM11-mNeonGreen-NATMX, HTB1-mCherry-HISMX6, ime1::HISMX6
	MATalpha, ho::LYS2, lys2, ura3, leu2::hisG, his3::hisG, trp1::hisG, RIM11-mNeonGreen-NATMX, HTB1-mCherry-HISMX6, ime1::HISMX6
FW11097	MATa, ho::LYS2, ura3, leu2::hisG, his3::hisG, trp1::hisG, UME6-3V5-HIS3, ime1::HISMX6
	MATalpha, ho::LYS2, ura3, leu2::hisG, his3::hisG, trp1::hisG, UME6-3V5-HIS3, ime1::HISMX6
FW11231	MATa, ho::LYS2, ura3, leu2::hisG, his3::hisG, trp1::hisG, trp1::pIME1-sfGFP-IME1::TRP1, ime1::KANMX, UME6-3V5-HIS3
	MATalpha, ho::LYS2, ura3, leu2::hisG, his3::hisG, trp1::hisG, trp1::pIME1-sfGFP-IME1::TRP1, ime1::KANMX, UME6-3V5-HIS3
FW11233	MATa, ho::LYS2, ura3, leu2::hisG, his3::hisG, trp1::hisG, trp1::pIME1-sfGFP-IME1-L321F::TRP1, ime1::KANMX, UME6-3V5-HIS3
	MATa, ho::LYS2, ura3, leu2::hisG, his3::hisG, trp1::hisG, trp1::pIME1-sfGFP-IME1-L321F::TRP1, ime1::KANMX, UME6-3V5-HIS3
FW11422	MATa, ho::LYS2, lys2, ura3, leu2::hisG, his3::hisG, trp1::hisG, UME6-Turbo-ID-NATMX6
	MATalpha, ho::LYS2, lys2, ura3, leu2::hisG, his3::hisG, trp1::hisG, UME6-Turbo-ID-NATMX6
FW11424	MATa, ho::LYS2, lys2, ura3, leu2::hisG, his3::hisG, trp1::hisG, UME6-Turbo-ID-NATMX6, ime1::HISMX6
	MATalpha, ho::LYS2, lys2, ura3, leu2::hisG, his3::hisG, trp1::hisG, UME6-Turbo-ID-NATMX6, ime1::HISMX6
FW11426	MATa, ho::LYS2, lys2, ura3, leu2::hisG, his3::hisG, trp1::hisG, UME6-Turbo-ID-NATMX6, rim11::NATMX6
	MATalpha, ho::LYS2, lys2, ura3, leu2::hisG, his3::hisG, trp1::hisG, UME6-Turbo-ID-NATMX6, rim11::NATMX6
FW11186, UME6-3V5-HIS3	MATa, ho::LYS2, ura3, leu2::hisG, his3::hisG, trp1::hisG, leu2::pRIM11-RIM11-mNeonGreen::LEU2, rim11::NATMX6, HTB1-mCherry-HISMX6, UME6-3V5-HIS3
	MATalpha, ho::LYS2, ura3, leu2::hisG, his3::hisG, trp1::hisG, leu2::pRIM11-RIM11-mNeonGreen::LEU2, rim11::NATMX6, HTB1-mCherry-HISMX6, UME6-3V5-HIS3
FW11184	MATa, ho::LYS2, ura3, leu2::hisG, his3::hisG, trp1::hisG, leu2::pRIM11-RIM11-Y199F-mNeonGreen::LEU2, rim11::NATMX6, HTB1-mCherry-HISMX6, UME6-3V5-HIS3
	MATalpha, ho::LYS2, ura3, leu2::hisG, his3::hisG, trp1::hisG, leu2::pRIM11-RIM11-Y199F-mNeonGreen::LEU2, rim11::NATMX6, HTB1-mCherry-HISMX6, UME6-3V5-HIS3
FW2444	MATa, ho::LYS2, lys2, ura3, leu2::hisG, his3::hisG, trp1::hisG, irt1::pCUP1-HA-KANMX
	MATalpha, ho::LYS2, lys2, ura3, leu2::hisG, his3::hisG, trp1::hisG, irt1::pCUP1-HA-KANMX
FW10373	MATa, ho::LYS2, lys2, ura3, leu2::hisG, his3::hisG, trp1::hisG, irt1::pCUP1-HA-KANMX, rim11::NATMX6
	MATalpha, ho::LYS2, lys2, ura3, leu2::hisG, his3::hisG, trp1::hisG, irt1::pCUP1-HA-KANMX, rim11::NATMX6
FW11432	MATa, ho::LYS2, lys2, ura3, leu2::hisG, his3::hisG, trp1::hisG, ime1::ime1-N-sfGFP, ume6::UME6T99N-antiGFP(VH16)::URA3
	MATalpha, ho::LYS2, lys2, ura3, leu2::hisG, his3::hisG, trp1::hisG, ime1::ime1-N-sfGFP, ume6::UME6T99N-antiGFP(VH16)::URA3
FW10864	MATa, ho::LYS2, lys2, ura3, leu2::hisG, his3::hisG, trp1::hisG, ime1::ime1-N-sfGFP, ume6::UME6T99N-antiGFP(VH16)::URA3, rim11::NATMX6
	MATalpha, ho::LYS2, lys2, ura3, leu2::hisG, his3::hisG, trp1::hisG, ime1::ime1-N-sfGFP, ume6::UME6T99N-antiGFP(VH16)::URA3, rim11::NATMX6
FW9277	MATa, ho::LYS2, lys2, ura3, leu2::hisG, his3::hisG, trp1::hisG, rim11::NATMX6
	MATalpha, ho::LYS2, lys2, ura3, leu2::hisG, his3::hisG, trp1::hisG, rim11::NATMX6
FW11414	MATa, ho::LYS2, lys2, ura3, leu2::hisG, trp1::hisG, ime1∆::Hyg, ume6::UME6(T99N)-3V5-antiGFP(VH16)::URA3, his3:: pIME1_sfGFP-B112.AD::HIS3
	MATalpha, ho::LYS2, lys2, ura3, leu2::hisG, trp1::hisG, ime1∆::Hyg, ume6::UME6(T99N)-3V5-antiGFP(VH16)::URA3, his3:: pIME1_sfGFP-B112.AD::HIS3
FW11428	MATa, ho::LYS2, lys2, ura3, leu2::hisG, trp1::hisG, ime1∆::Hyg, ume6::UME6(T99N)-3V5-antiGFP(VH16)::URA3, his3:: pIME1_sfGFP-B112.AD::HIS3, rim11::NATMX6
	MATalpha, ho::LYS2, lys2, ura3, leu2::hisG, trp1::hisG, ime1∆::Hyg, ume6::UME6(T99N)-3V5-antiGFP(VH16)::URA3, his3:: pIME1_sfGFP-B112.AD::HIS3, rim11::NATMX6
UB36868	MATa, ho::LYS2, lys2, ura3, leu2::hisG, sin3::SIN3-IAA7-3V5::KanMX, his3:: 8xlexO-sfGFP-B112::HIS3, trp1::pGPD1-lexA-ER-HA-GAL4(AD)::TRP1, ume6::UME6(T99N)-3V5-antiGFP(VH16)::URA3
	MATalpha, ho::LYS2, lys2, ura3, leu2::hisG, sin3::SIN3-IAA7-3V5::KanMX, his3::pCUP1-OsTIR1(codon optimized)::HIS3, trp1::pGPD1-lexA-ER-HA-GAL4(AD)::TRP1, ume6::UME6(T99N)-3V5-antiGFP(VH16)::URA3
UB37219	MATa, ho::LYS2, lys2, ura3, leu2::hisG, sin3::SIN3-IAA7-3V5::KanMX, his3:: 8xlexO-sfGFP-B112::HIS3, trp1::pGPD1-lexA-ER-HA-GAL4(AD)::TRP1, ume6::UME6(T99N)-3V5-antiGFP(VH16)::URA3, rim11::NATMX6
	MATalpha, ho::LYS2, lys2, ura3, leu2::hisG, sin3::SIN3-IAA7-3V5::KanMX, his3::pCUP1-OsTIR1(codon optimized)::HIS3, trp1::pGPD1-lexA-ER-HA-GAL4(AD)::TRP1, ume6::UME6(T99N)-3V5-antiGFP(VH16)::URA3, rim11::NATMX6
UB36874	MATa, ho::LYS2, lys2, ura3, leu2::hisG, sin3::SIN3-IAA7-3V5::KanMX, his3:: 8xlexO-sfGFP-B112::HIS3, ume6::UME6(T99N)-3V5-antiGFP(VH16)::URA3
	MATalpha, ho::LYS2, lys2, ura3, leu2::hisG, sin3::SIN3-IAA7-3V5::KanMX, ume6::UME6(T99N)-3V5-antiGFP(VH16)::URA3
FW11243	MATa, ho::LYS2, lys2, leu2::hisG, his3::hisG, trp1::hisG, RIM11-mKOK-HPHMX, UME6-mTFP::his3mx, ura3::pIME1-NLS-mRuby3-URA3, ime1::ime1-N-sfGFP
	MATalpha, ho::LYS2, lys2, leu2::hisG, his3::hisG, trp1::hisG, RIM11-mKOK-HPHMX, UME6-mTFP::his3mx, ura3::pIME1-NLS-mRuby3-URA3, ime1::ime1-N-sfGFP
